# Mitochondrial protein interaction landscape of SS-31

**DOI:** 10.1101/739128

**Authors:** Juan D. Chavez, Xiaoting Tang, Matthew D. Campbell, Gustavo Reyes, Philip A. Kramer, Rudy Stuppard, Andrew Keller, David J. Marcinek, James E. Bruce

## Abstract

Mitochondrial dysfunction underlies the etiology of a broad spectrum of diseases including heart disease, cancer, neurodegenerative diseases, and the general aging process. Therapeutics that restore healthy mitochondrial function hold promise for treatment of these conditions. The synthetic tetrapeptide, elamipretide (SS-31), improves mitochondrial function, but mechanistic details of its pharmacological effects are unknown. Reportedly, SS-31 primarily interacts with the phospholipid cardiolipin in the inner mitochondrial membrane. Here we utilize chemical cross-linking with mass spectrometry to identify protein interactors of SS-31 in mitochondria. The SS-31-interacting proteins, all known cardiolipin binders, fall into two groups, those involved in ATP production through the oxidative phosphorylation pathway and those involved in 2-oxoglutarate metabolic processes. Residues cross-linked with SS-31 reveal binding regions that in many cases, are proximal to cardiolipin-protein interacting regions. These results offer the first glimpse of the protein interaction landscape of SS-31 and provide new mechanistic insight relevant to SS-31 mitochondrial therapy.

**Significance Statement:** SS-31 is a synthetic peptide that improves mitochondrial function and is currently undergoing clinical trials for treatments of heart failure, primary mitochondrial myopathy, and other mitochondrial diseases. SS-31 interacts with cardiolipin which is abundant in the inner mitochondrial membrane, but mechanistic details of its pharmacological effects are unknown. Here we apply a novel chemical cross-linking/mass spectrometry method to provide the first direct evidence for specific interactions between SS-31 and mitochondrial proteins. The identified SS-31 interactors are functional components in ATP production and 2-oxoglutarate metabolism and signaling, consistent with improved mitochondrial function resultant from SS-31 treatment. These results offer the first glimpse of the protein interaction landscape of SS-31 and provide new mechanistic insight relevant to SS-31 mitochondrial therapy.
