## Supplementary material for "Mitochondrial protein interaction landscape of SS-31": Table S1

### Sheet: 17_nr_xlpairs
pep1	accession1	mod1	residue 1	pep2	accession2	mod2	residue 2	uniprot2	ReACT	Biorep1_R	Biorep2_R	Biorep3_R	Biorep4_R	Mango	Biorep1_M	Biorep2_M	Biorep3_M	Biorep4_M	best_evalue	spectrum with evalue	best_pvalue (spectrast)	spectrum with pvalue (spectrast)
BJKZ	PBSS31	2	3	DVFLPKPSWGNHTPIFR	P05202	5	159	AATM_MOUSE	1				1	1		1	1	1	3.14e-06	102618_heart_mito_bSS31_1_mango_2h_1_008_B.17204.17204.1	0.01063	102618_heart_mito_bSS31_2_mango_2h_1.17213.17213.1
BJKZ	PBSS31	2	3	IAKDEGANAFFKGAWSNVLR	P48962	11	272	ADT1_MOUSE	1				1					1	0.000888	102618_heart_mito_bSS31_3_mango_2h_1_002_B.16207.16207.2	0.05085	102618_heart_mito_bSS31_3_mango_2h_1_002_B.16207.16207.2
BJKZ	PBSS31	2	3	VKLLLQVQHASK	P51881	1	33	ADT1_MOUSE						1		1	1	1	2.05e-06	102618_heart_mito_bSS31_1_mango_2h_1.13773.13773.1	0.001039	102618_heart_mito_bSS31_3_mango_2h_1.13878.13878.1
BJKZ	PBSS31	2	3	GYLDKLEPSKITKFENAFLSHVISQHQSLLGNIR	Q03265	12	506	ATPA_MOUSE						1		1		1	9.04e-10	102618_heart_mito_bSS31_1_mango_2h_1_001_B.19493.19493.3	0.0814	102618_heart_mito_bSS31_1_mango_2h_1_19493.00001.00001.1
BJKZ	PBSS31	2	3	ITKFENAFLSHVISQHQSLLGNIR	Q03265	2	506	ATPA_MOUSE	1	1	1	1	1	1	1	1	1	1	5.55e-15	102618_heart_mito_bSS31_1_mango_2h_1_003_B.17819.17819.2	0.03023	102618_heart_mito_bSS31_1_mango_2h_1.17793.17793.1
BJKZ	PBSS31	2	3	FLSQPFQVAEVFTGHMGKLVPLK	P56480	17	480	ATPB_MOUSE	1	1						1			1.4e-06	102618_heart_mito_bSS31_1_mango_2h_1_000_B.19791.19791.2	0.03491	102618_heart_mito_bSS31_1_mango_2h_1_000_B.19791.19791.2
BJKZ	PBSS31	2	3	GFYIYQEGSKNK	Q8BMS1	9	644	ECHA_MOUSE	1		1			1		1	1	1	4.29e-06	102618_heart_mito_bSS31_1_mango_2h_1_000_B.13621.13621.1	0.0005568	102618_heart_mito_bSS31_1_mango_2h_1_000_B.13621.13621.1
BJKZ	PBSS31	2	3	VIGMHYFSPVDKMQLLEIITTDK	Q8BMS1	11	505	ECHA_MOUSE	1		1			1	1	1	1	1	5.18e-17	102618_heart_mito_bSS31_2_mango_2h_1_000_B.20970.20970.2	0.09165	102618_heart_mito_bSS31_2_mango_2h_1_000_B.20970.20970.2
BJKZ	PBSS31	2	3	EHQKGRPTSTNPIASIFAWTR	P54071	3	360	IDHP_MOUSE				1				1	1	1	1.17e-05	102618_heart_mito_bSS31_3_mango_2h_1.17342.17342.1	0.04711	102618_heart_mito_bSS31_3_mango_2h_1.17342.17342.1
BJKZ	PBSS31	2	3	FKDIFQEIFDKHYK	P54071	10	272	IDHP_MOUSE						1	1	1	1	1	3.56e-08	102618_heart_mito_bSS31_2_mango_2h_1_000_B.17354.17354.1	0.0002787	102618_heart_mito_bSS31_2_mango_2h_1_000_B.17354.17354.1
BJKZ	PBSS31	2	3	HAHGDQYKATDFVVDR	P54071	7	180	IDHP_MOUSE								1	1	1	1.71e-08	102618_heart_mito_bSS31_3_mango_2h_1.12118.12118.1	0.001353	102618_heart_mito_bSS31_3_mango_2h_1.12118.12118.1
BJKZ	PBSS31	2	3	LIDDHFLFDKPVSPLLTCAGMAR	Q6P8J7	9	230	KCRS_MOUSE	1		1		1	1		1	1	1	3.88e-14	102618_heart_mito_bSS31_1_mango_2h_1_000_B.19222.19222.2	0.001464	103018_heart_mito_bSS31_1_ReACT2h_1.09982.09982.2
BJKZ	PBSS31	2	3	FYSVNVDYSKLKK	Q62425	9	74	NDUA4_MOUSE						1	1	1	1	1	3.91e-06	102618_heart_mito_bSS31_1_mango_2h_1_002_B.13373.13373.1	0.0005245	102618_heart_mito_bSS31_1_mango_2h_1.13373.13373.1
BJKZ	PBSS31	2	3	ILHIKHWLDSPWPGFFTLDGQPR	Q60597	4	582	ODO1_MOUSE						1		1	1	1	7.19e-14	102618_heart_mito_bSS31_1_mango_2h_1_000_B.19381.19381.2	0.06666	102618_heart_mito_bSS31_1_mango_2h_1.19373.19373
BJKZ	PBSS31	2	3	HNLKLGFMSAFVK	Q9D2G2	3	278	ODO2_MOUSE									1		4.22e-06	102618_heart_mito_bSS31_2_mango_2h_1_000_B.17561.17561.2	0.0004739	102618_heart_mito_bSS31_2_mango_2h_1.17561.17561.1
BJKZ	PBSS31	2	3	MGKITSEELHYFVQNHFTSAR	Q9DB77	2	199	QCR2_MOUSE								1	1	1	3.22e-11	102618_heart_mito_bSS31_1_mango_2h_1_000_B.15433.15433.2	0.01432	102618_heart_mito_bSS31_1_mango_2h_1.15537.15537.1
BJKZ	PBSS31	2	3	DHCVAHKLFK	P99028	6	83	QCR6_MOUSE						1		1	1	1	0.000175	102618_heart_mito_bSS31_1_mango_2h_1_000_B.11859.11859.1	0.002957	102618_heart_mito_bSS31_1_mango_2h_1_000_B.11859.11859.1
